# Both YAP1-MAML2 and constitutively active YAP1 drive the formation of tumors that resemble NF2-mutant meningiomas in mice

**DOI:** 10.1101/2022.05.02.490337

**Authors:** Frank Szulzewsky, Sonali Arora, Aleena Arakaki, Philipp Sievers, Damian A. Almiron Bonnin, Patrick J. Paddison, Felix Sahm, Patrick J Cimino, Taranjit S Gujral, Eric C Holland

## Abstract

YAP1 is a transcriptional co-activator regulated by the Hippo Signaling Pathway, including NF2. Meningiomas are the most common primary brain tumors, a large percentage exhibit heterozygous loss of chromosome 22 (harboring the *NF2* gene) and functional inactivation of the remaining *NF2* copy, implicating oncogenic YAP activity in these tumors. Recently, fusions between YAP1 and MAML2 have been identified in a subset of pediatric *NF2*-wild type meningiomas. Here, we show that human *YAP1-MAML2*-positive meningiomas resemble *NF2*-mutant meningiomas by global and YAP-related gene expression signatures. We then show that expression of *YAP1-MAML2* in mice induces tumors that resemble human YAP1 fusion-positive and *NF2*-mutant meningiomas by gene expression. We demonstrate that YAP1-MAML2 primarily functions by exerting TEAD-dependent YAP activity that is resistant to Hippo signaling. Treatment with YAP-TEAD inhibitors is sufficient to inhibit the viability of *YAP1-MAML2*-driven mouse tumors *ex vivo*. Finally, we show that expression of constitutively active YAP1 (S127/397A-YAP1) is sufficient to induce similar tumors suggesting that the YAP component of the gene fusion is the critical driver of these tumors. In summary, our results implicate YAP1-MAML2 as a causal oncogenic driver and highlight TEAD-dependent YAP activity as an oncogenic driver in *YAP1-MAML2*-fusion meningioma as well as NF2-mutant meningioma in general.
