## Supplementary material for "Both YAP1-MAML2 and constitutively active YAP1 drive the formation of tumors that resemble NF2-mutant meningiomas in mice": Suppl. Table S3

### Sheet: S3A Primers
Suppl. Table S3A Primers
Cloning into pENTR/RCAS
Primer	Restriction site	Primer Sequence
HAwtYAP1Fwd	SalI	ATGCGTCGACGCCACCATGTACCCTTATGACGTGCCAGATTATGCCGATCCCGGGCAGCAG
MAML2-Rev	NotI	ATGCGCGGCCGCTTAGGAATTGTTCCCCA
YAPMAML2e1e2overlFwd		GGAGCCCAAATCCCACTCCCGACAGCTCCAGGGTTCCTTGAAAAGAAAACAGG
YAPMAML2e1e2overlRev		CCTGTTTTCTTTTCAAGGAACCCTGGAGCTGTCGGGAGTGGGATTTGGGCTCC
YAPMAML2e5e2overlFwd		CTGAAACAGCAAGAACTGCTTCGGCAGCTCCAGGGTTCCTTGAAAAGAAAACAGGT
YAPMAML2e5e2overlRev		ACCTGTTTTCTTTTCAAGGAACCCTGGAGCTGCCGAAGCAGTTCTTGCTGTTTCAG
YAP1-MAML2-v1Rev	NotI	ATGCGCGGCCGCTTAGGAATTGTTCCCCAAGATTTCATCAAGATTGATATTCATTCCTGAAGTGA
YAP1-MAML2-v2overlFwd		TGAACTGACCAACATATCTGTGCCTCCCCAGATGCCTTCTGTTTTGCCTTCCC
YAP1-MAML2-v2overlFwd		GGGAAGGCAAAACAGAAGGCATCTGGGGAGGCACAGATATGTTGGTCAGTTCA
truncated-wtMAML2-Fwd	SalI	ATGCGTCGACgccaccATGTACCCTTATGACGTGCCAGATTATGCCctccagggttccttgaaaaga
Cloning into pLJMI Lentivirus
GibHAFwd	AgeI	GCTGGTTTAGTGAACCGTCAGATCCGCTAGCGCTACCGGTgccaccatgtacccatacga
GibMAML2Rev	EcoRI	atgaatactgccatttgtctcgaggtcgagaattcTTAGGAATTGTTCCCCA
GibMAML2Fwd	AgeI	GCTGGTTTAGTGAACCGTCAGATCCGCTAGCGCTACCGGTgccaccatgggggacacagcgcccccgca

### Sheet: S3B Antibodies
Suppl. Table S3B Antibodies
Immunohistochemistry	Vendor	Cat Number	Dilution
HA	Cell Signaling	3724	1:2000
GFAP	Dako	Z0334	1:8000
Nestin	BD Pharmigen	556309	1:100
TEAD1	Abcam	ab133533	1:400
MOM Kit	Vector	BMK-2202
Biotinylated Goat Anti-Rabbit IgG Antibody	Vector	BA-1000	1:300
Immunocytochemistry	Vendor	Cat Number	Dilution
HA	Cell Signaling	3724	1:2000
Hoechst 33342	Fisher Scientific	PI62249SPCL	1:5000
donkey anti-rabbit Cy3	Jackson Immuno	711-165-152	1:200
Western Blot	Vendor	Cat Number	Dilution
HA	Cell Signaling	3724	1:2000
Actin	Sigma	A1978	1:10000
ECL Mouse IgG, HRP-linked	GE Healthcare	NA931	1:1000
ECL Rabbit IgG, HRP-linked	GE Healthcare	NA934	1:5000

### Sheet: S3C siRNA
Suppl. Table S3C siRNAs shRNAs
Name	Vendor	Cat Number
Silencer™ Select Negative Control No. 1 siRNA	Thermo Fisher Scientific	4390843
TEAD1 Silencer Select	Thermo Fisher Scientific	s13961
TEAD1 Silencer Select	Thermo Fisher Scientific	s13962
TEAD2 Silencer Select	Thermo Fisher Scientific	s16075
TEAD2 Silencer Select	Thermo Fisher Scientific	s16076
TEAD3 Silencer Select	Thermo Fisher Scientific	s13967
TEAD3 Silencer Select	Thermo Fisher Scientific	s13968
TEAD4 Silencer Select	Thermo Fisher Scientific	s13964
TEAD4 Silencer Select	Thermo Fisher Scientific	s13965

### Sheet: S3D Plasmids
Suppl. Table S3D Plasmids
				Citation
8xGTIIC-Luc	Addgene 34615		Luciferase under the control of 8 TEAD binding sites	Dupont et al Nature. 2011 Jun 8;474(7350):179-83. doi: 10.1038/nature10137.
Renilla	Promega Catalog No. E2241.
RCAS-GFP		previously generated by the Holland lab
pLJM1-empty-Puro	Addgene 91980
LATS1	Addgene 18971
MOB1	Addgene 32835
MST1		From Julian Kwan (University of Toronto).
RCAS-wtYAP1		previously generated by the Holland lab		Szulzewsky et al Genes Dev. 2020 Aug 1;34(15-16):1051-1064. doi: 10.1101/gad.338681.120
RCAS-S94A-YAP1		previously generated by the Holland lab		Szulzewsky et al Genes Dev. 2020 Aug 1;34(15-16):1051-1064. doi: 10.1101/gad.338681.120
RCAS-YAP1-MAML2		generated by the Holland lab
RCAS-YAP1-MAML2-v1		generated by the Holland lab
RCAS-YAP1-MAML2-v2		generated by the Holland lab
RCAS-S94A-YAP1-MAML2-v2		generated by the Holland lab
RCAS-NLS-S127/397A-YAP1		previously generated by the Holland lab		Szulzewsky et al Genes Dev. 2020 Aug 1;34(15-16):1051-1064. doi: 10.1101/gad.338681.120
RCAS-wtMAML2-v1		generated by the Holland lab
RCAS-wtMAML2-v2		generated by the Holland lab
pLJM1-wtYAP1-Puro		previously generated by the Holland lab		Szulzewsky et al Genes Dev. 2020 Aug 1;34(15-16):1051-1064. doi: 10.1101/gad.338681.120
pLJM1-YAP1-MAML2-Puro		generated by the Holland lab
pLJM1-wtMAML2-Puro		generated by the Holland lab
pLJM1-YAP1-MAML2-v1-Puro		generated by the Holland lab
pLJM1-YAP1-MAML2-v2-Puro		generated by the Holland lab
